# Kozak sequence libraries for characterizing transgenes across expression levels

**DOI:** 10.1101/2025.04.28.651141

**Authors:** Nidhi Shukla, Nisha D. Kamath, John C. Snell, Anna M. Bruchez, Kenneth A. Matreyek

**Affiliations:** Department of Pathology, Case Western Reserve University School of Medicine, Cleveland, Ohio, USA

## Abstract

Typical mammalian overexpression systems test protein sequence variants with little control over expression levels and steady-state protein abundances, hindering interpretations of how protein sequence and expression converge to yield phenotypic outcomes. We explored the translation initiation sequence, commonly referred to as the Kozak sequence, as a means to modulate protein steady-state abundance and cellular function. We performed sort-seq on a randomized library of the 6 nucleotides preceding the start codon, amounting to 4,042 sequences. Calibrating the scores revealed a ~100-fold range of protein steady-state abundances possible through manipulation of the Kozak sequence. We identified human germline variants with predicted expression-reducing Kozak substitutions in disease-associated genes. Modulating the cell surface abundance of the host cell receptor ACE2 controlled the rate at which those cells became infected by SARS-like coronavirus spike pseudotyped particles. We demonstrated the potential of the approach by simultaneously testing Kozak libraries with a small panel of coding variants for ACE2 and STIM1. This approach lays the methodological groundwork for linking the causal relationships between protein sequence, abundance, and functional outcome.
