## Supplementary Table 1 for "Kozak sequence libraries for characterizing transgenes across expression levels"

Type	Primer	Sequence	Purpose
Library_generation	KAM3665	ataccgcaactacacNNNNNNATGtccagctcctcctggctc	For creating G868A_ACE2_KZ_IDT_Std
Library_generation	KAM4516	ataccgcaactacacANNNNNATGtccagctcctcctggctc	For creating G868A_ACE2_KZ_mini_lib
Library_generation	KAM4519	ataccgcaactacacGNNNNNATGtccagctcctcctggctc	For creating G868A_ACE2_KZ_I21N_A_mini_lib
Library_generation	KAM4517	ataccgcaactacacTNNNNNATGtccagctcctcctggctc	For creating G868A_ACE2_KZ_K31D_B_mini_lib
Library_generation	KAM4518	ataccgcaactacacCNNNNNATGtccagctcctcctggctc	For creating G868A_ACE2_KZ_D355N_C_mini_lib
Library_generation	KAM3549	gtgtagttgcggtataatctgcgga	Reverse primer for pairing with Std or Mini_lib fwd primers
Sequencing_amplicon	KAM3793	ACACTCTTTCCCTACACGACGCTCTTCCGATCTggtcgacgatgtaggtcacgg	For sequencing 293T genomic DNA with the ACE2 Kozak library
Sequencing_amplicon	KAM3730	ACACTCTTTCCCTACACGACGCTCTTCCGATCTcctggagcaattccacaacactt	For sequencing plasmid DNA with the ACE2 Kozak library
Sequencing_amplicon	KAM3731	GACTGGAGTTCAGACGTGTGCTCTTCCGATCTgaagcaagtgaactttgatagaacaggt	Reverse primer paired with KAM3793 and KAM3730
Sequencing_amplicon_multiplexing_nextseq	KAM3732	CAAGCAGAAGACGGCATACGAGATTCGATCCATAcggcttcgtggttaaacttgtc	i7 containing - for amplifying ACE2 from genomic DNA or plasmid
Sequencing_amplicon_multiplexing_nextseq	KAM3733	CAAGCAGAAGACGGCATACGAGATCGGACTGTGTcggcttcgtggttaaacttgtc	i7 containing - for amplifying ACE2 from genomic DNA or plasmid
Sequencing_amplicon_multiplexing_nextseq	KAM3734	CAAGCAGAAGACGGCATACGAGATTGCTTAGTCGcggcttcgtggttaaacttgtc	i7 containing - for amplifying ACE2 from genomic DNA or plasmid
Sequencing_amplicon_multiplexing_nextseq	KAM3735	CAAGCAGAAGACGGCATACGAGATAGCTCTCGCGcggcttcgtggttaaacttgtc	i7 containing - for amplifying ACE2 from genomic DNA or plasmid
Sequencing_amplicon_multiplexing_nextseq	KAM3736	CAAGCAGAAGACGGCATACGAGATTGCCAGACGAcggcttcgtggttaaacttgtc	i7 containing - for amplifying ACE2 from genomic DNA or plasmid
Sequencing_amplicon_multiplexing_nextseq	KAM3737	CAAGCAGAAGACGGCATACGAGATCAATGAAGCTcggcttcgtggttaaacttgtc	i7 containing - for amplifying ACE2 from genomic DNA or plasmid
Sequencing_amplicon_multiplexing_nextseq	KAM3738	CAAGCAGAAGACGGCATACGAGATAGTCCAGAGAcggcttcgtggttaaacttgtc	i7 containing - for amplifying ACE2 from genomic DNA or plasmid
Sequencing_amplicon_multiplexing_nextseq	KAM3739	CAAGCAGAAGACGGCATACGAGATACCAGGCTTAcggcttcgtggttaaacttgtc	i7 containing - for amplifying ACE2 from genomic DNA or plasmid
Sequencing_amplicon_multiplexing_nextseq	KAM3740	CAAGCAGAAGACGGCATACGAGATCGTAGCAAGCcggcttcgtggttaaacttgtc	i7 containing - for amplifying ACE2 from genomic DNA or plasmid
Sequencing_amplicon_multiplexing_nextseq	KAM3741	CAAGCAGAAGACGGCATACGAGATTACAGACGAAcggcttcgtggttaaacttgtc	i7 containing - for amplifying ACE2 from genomic DNA or plasmid
Sequencing_amplicon_multiplexing_nextseq	KAM3742	CAAGCAGAAGACGGCATACGAGATACTAGTTGGAcggcttcgtggttaaacttgtc	i7 containing - for amplifying ACE2 from genomic DNA or plasmid
Sequencing_amplicon_multiplexing_nextseq	KAM3743	CAAGCAGAAGACGGCATACGAGATCATACTAACAcggcttcgtggttaaacttgtc	i7 containing - for amplifying ACE2 from genomic DNA or plasmid
Sequencing_amplicon_multiplexing_nextseq	KAM3748	AATGATACGGCGACCACCGAGATCTACACCGTGGACGGCGCCTGGAGCAATTCCACAACAC	i5 containing - for amplifying ACE2 or STIM1 from 293T genomic DNA
Sequencing_amplicon_multiplexing_nextseq	KAM3749	AATGATACGGCGACCACCGAGATCTACACTTGCTACACCGCCTGGAGCAATTCCACAACAC	i5 containing - for amplifying ACE2 or STIM1 from 293T genomic DNA
Sequencing_amplicon_multiplexing_nextseq	KAM3750	AATGATACGGCGACCACCGAGATCTACACATTCACGGCTGCCTGGAGCAATTCCACAACAC	i5 containing - for amplifying ACE2 or STIM1 from 293T genomic DNA
Sequencing_amplicon_multiplexing_nextseq	KAM3751	AATGATACGGCGACCACCGAGATCTACACTGATCTAGACggtcgacgatgtaggtcacgg	i5 containing - for amplifying ACE2 from plasmid
Sequencing_amplicon_multiplexing_nextseq	KAM3752	AATGATACGGCGACCACCGAGATCTACACCATAACTTACggtcgacgatgtaggtcacgg	i5 containing - for amplifying ACE2 from plasmid
Sequencing_amplicon_multiplexing_nextseq	KAM3800	AATGATACGGCGACCACCGAGATCTACACAATATACCTAGCCTGGAGCAATTCCACAACAC	i5 containing - for amplifying ACE2 or STIM1 from 293T genomic DNA
Sequencing_amplicon_multiplexing_nextseq	KAM3801	AATGATACGGCGACCACCGAGATCTACACTTCGTATCGTGCCTGGAGCAATTCCACAACAC	i5 containing - for amplifying ACE2 or STIM1 from 293T genomic DNA
Sequencing_amplicon_multiplexing_nextseq	KAM3802	AATGATACGGCGACCACCGAGATCTACACCATGCTAGCCGCCTGGAGCAATTCCACAACAC	i5 containing - for amplifying ACE2 or STIM1 from 293T genomic DNA
Sequencing_amplicon_multiplexing_nextseq	KAM4041	AATGATACGGCGACCACCGAGATCTACACACGCCGGATAGCCTGGAGCAATTCCACAACAC	i5 containing - for amplifying ACE2 from 293T genomic DNA
Sequencing_amplicon_multiplexing_nextseq	KAM4042	AATGATACGGCGACCACCGAGATCTACACACCTACCGTAGCCTGGAGCAATTCCACAACAC	i5 containing - for amplifying ACE2 from 293T genomic DNA
Sequencing_amplicon_multiplexing_nextseq	KAM4043	AATGATACGGCGACCACCGAGATCTACACTAATCTCGCAGCCTGGAGCAATTCCACAACAC	i5 containing - for amplifying ACE2 from 293T genomic DNA
Sequencing_amplicon_multiplexing_nextseq	KAM4044	AATGATACGGCGACCACCGAGATCTACACCGTCGAGAACGCCTGGAGCAATTCCACAACAC	i5 containing - for amplifying ACE2 from 293T genomic DNA
Illumina_sequencing_custom_primer	KAM3745	tccaccattgaggaacaggccaagacatttttggacaagtttaaccacgaagccg	ACE2 Kozak Index 1 sequencing primer
Illumina_sequencing_custom_primer	KAM3747	cggtggttgaccagacaaacccaagtataagacaaaaGTGTTGTGGAATTGCTCCAGGC	ACE2 and STIM1 Kozak Index 2 sequencing primer
Illumina_sequencing_custom_primer	KAM3744	gcggtctccgtcgtcaggatcatccgcagattataccgcaactacac	ACE2 and STIM1 Kozak Read 1 sequencing primer
Illumina_sequencing_custom_primer	KAM3746	CagtTacagcaacaaggctgagaaggagccaggaggagctgga	ACE2 Kozak Read 2 sequencing primer
Library_generation	NK068	cgcaactacacANNNNNATGgatgtatgcgtccgtctt	kozak mini library - WT STIM1
Library_generation	NK069	cgcaactacacCNNNNNATGgatgtatgcgtccgtctt	kozak mini library - LoF STIM1
Library_generation	NK070	cgcaactacacGNNNNNATGgatgtatgcgtccgtctt	kozak mini library - GoF STIM1
Illumina_sequencing_custom_primer	NK093	ctcgggggccaactctgaggagtccactgcagcag	STIM1 Kozak Index 1 sequencing primer
Illumina_sequencing_custom_primer	NK075	gtgcaggaggagtccccagaggagccacagggcaagacgga	STIM1 Kozak Read 2 sequencing primer
Sequencing_amplicon_multiplexing_nextseq	NK080	CAAGCAGAAGACGGCATACGAGATTTCCGCCTAGctgctgcagtggactcctcag	i7 containing - for amplifying STIM1 from cells or plasmid
Sequencing_amplicon_multiplexing_nextseq	NK081	CAAGCAGAAGACGGCATACGAGATCACCTCAGTTctgctgcagtggactcctcag	i7 containing - for amplifying STIM1 from cells or plasmid
