## Supplementary Table 3 for "Kozak sequence libraries for characterizing transgenes across expression levels"

Identifier	Kit	Kit_ID	Primer1	Primer2	Label	Filename1	Filename2
I0001	NextSeq_Mid150	Next001	KAM3732	KAM3748	SARS1_r1_neg1	I0001_R1.fastq.gz	I0001_R2.fastq.gz
I0002	NextSeq_Mid150	Next001	KAM3732	KAM3749	SARS1_r1_neg2	I0002_R1.fastq.gz	I0002_R2.fastq.gz
I0005	NextSeq_Mid150	Next001	KAM3734	KAM3748	SARS1_r1_sel1	I0005_R1.fastq.gz	I0005_R2.fastq.gz
I0006	NextSeq_Mid150	Next001	KAM3732	KAM3750	SARS1_r1_sel2	I0006_R1.fastq.gz	I0006_R2.fastq.gz
I0007	NextSeq_Mid150	Next001	KAM3733	KAM3750	SARS1_r2_neg1	I0007_R1.fastq.gz	I0007_R2.fastq.gz
I0008	NextSeq_Mid150	Next001	KAM3734	KAM3749	SARS1_r2_neg2	I0008_R1.fastq.gz	I0008_R2.fastq.gz
I0011	NextSeq_Mid150	Next001	KAM3732	KAM3800	SARS1_r2_sel1	I0011_R1.fastq.gz	I0011_R2.fastq.gz
I0012	NextSeq_Mid150	Next001	KAM3735	KAM3800	SARS1_r2_sel2	I0012_R1.fastq.gz	I0012_R2.fastq.gz
I0013	NextSeq_Mid150	Next001	KAM3735	KAM3750	SARS1_r3_neg1	I0013_R1.fastq.gz	I0013_R2.fastq.gz
I0014	NextSeq_Mid150	Next001	KAM3734	KAM3800	SARS1_r3_neg2	I0014_R1.fastq.gz	I0014_R2.fastq.gz
I0017	NextSeq_Mid150	Next001	KAM3736	KAM3748	SARS1_r3_sel1	I0017_R1.fastq.gz	I0017_R2.fastq.gz
I0018	NextSeq_Mid150	Next001	KAM3732	KAM3801	SARS1_r3_sel2	I0018_R1.fastq.gz	I0018_R2.fastq.gz
I0032	NextSeq_Mid	Next001	KAM3737	KAM3750	VSVG_r1_neg	I0032_R1.fastq.gz	I0032_R2.fastq.gz
I0033	NextSeq_Mid	Next001	KAM3735	KAM3802	VSVG_r2_neg1	I0033_R1.fastq.gz	I0033_R2.fastq.gz
I0036	NextSeq_Mid	Next001	KAM3738	KAM3748	VSVG_r1_sel	I0036_R1.fastq.gz	I0036_R2.fastq.gz
I0072	NextSeq_Mid150	Next001	KAM3734	KAM4041	sortseq_rep_1	I0072_R1.fastq.gz	I0072_R2.fastq.gz
I0073	NextSeq_Mid150	Next001	KAM3735	KAM4041	sortseq_rep_1	I0073_R1.fastq.gz	I0073_R2.fastq.gz
I0074	NextSeq_Mid150	Next001	KAM3736	KAM4041	sortseq_rep_1	I0074_R1.fastq.gz	I0074_R2.fastq.gz
I0075	NextSeq_Mid150	Next001	KAM3737	KAM4041	sortseq_rep_1	I0075_R1.fastq.gz	I0075_R2.fastq.gz
I0076	NextSeq_Mid150	Next001	KAM3738	KAM4041	sortseq_rep_1	I0076_R1.fastq.gz	I0076_R2.fastq.gz
I0077	NextSeq_Mid150	Next001	KAM3739	KAM4041	sortseq_rep_1	I0077_R1.fastq.gz	I0077_R2.fastq.gz
I0078	NextSeq_Mid150	Next001	KAM3740	KAM4041	sortseq_rep_1	I0078_R1.fastq.gz	I0078_R2.fastq.gz
I0079	NextSeq_Mid150	Next001	KAM3741	KAM4041	sortseq_rep_1	I0079_R1.fastq.gz	I0079_R2.fastq.gz
I0080	NextSeq_Mid150	Next001	KAM3742	KAM4041	sortseq_rep_2	I0080_R1.fastq.gz	I0080_R2.fastq.gz
I0081	NextSeq_Mid150	Next001	KAM3743	KAM4041	sortseq_rep_2	I0081_R1.fastq.gz	I0081_R2.fastq.gz
I0082	NextSeq_Mid150	Next001	KAM3732	KAM4042	sortseq_rep_2	I0082_R1.fastq.gz	I0082_R2.fastq.gz
I0083	NextSeq_Mid150	Next001	KAM3733	KAM4042	sortseq_rep_2	I0083_R1.fastq.gz	I0083_R2.fastq.gz
I0084	NextSeq_Mid150	Next001	KAM3734	KAM4042	sortseq_rep_2	I0084_R1.fastq.gz	I0084_R2.fastq.gz
I0085	NextSeq_Mid150	Next001	KAM3735	KAM4042	sortseq_rep_2	I0085_R1.fastq.gz	I0085_R2.fastq.gz
I0086	NextSeq_Mid150	Next001	KAM3736	KAM4042	sortseq_rep_2	I0086_R1.fastq.gz	I0086_R2.fastq.gz
I0087	NextSeq_Mid150	Next001	KAM3737	KAM4042	sortseq_rep_2	I0087_R1.fastq.gz	I0087_R2.fastq.gz
I0089	NextSeq_High	Next002	KAM3749	NS0013	sortseq_rep_4	I0089_R1.fastq.gz	I0089_R2.fastq.gz
I0090	NextSeq_High	Next002	KAM3750	NS0013	sortseq_rep_4	I0090_R1.fastq.gz	I0090_R2.fastq.gz
I0091	NextSeq_High	Next002	KAM3748	NS0014	sortseq_rep_4	I0091_R1.fastq.gz	I0091_R2.fastq.gz
I0092	NextSeq_High	Next002	KAM3749	NS0014	sortseq_rep_4	I0092_R1.fastq.gz	I0092_R2.fastq.gz
I0104	NextSeq_High	Next002	KAM4041	KAM3740	sortseq_rep_3	I0104_R1.fastq.gz	I0104_R2.fastq.gz
I0105	NextSeq_High	Next002	KAM4041	KAM3741	sortseq_rep_3	I0105_R1.fastq.gz	I0105_R2.fastq.gz
I0106	NextSeq_High	Next002	KAM4041	KAM3742	sortseq_rep_3	I0106_R1.fastq.gz	I0106_R2.fastq.gz
I0107	NextSeq_High	Next002	KAM4041	KAM3743	sortseq_rep_3	I0107_R1.fastq.gz	I0107_R2.fastq.gz
I0108	NextSeq_Hi75	Next002	KAM3748	KAM3732	SARS2_r1_neg	I0108_R1.fastq.gz	I0108_R2.fastq.gz
I0109	NextSeq_Hi75	Next002	KAM3749	KAM3732	SARS2_r2_neg	I0109_R1.fastq.gz	I0109_R2.fastq.gz
I0110	NextSeq_Hi75	Next002	KAM3748	KAM3733	SARS2_r3_neg	I0110_R1.fastq.gz	I0110_R2.fastq.gz
I0111	NextSeq_Hi75	Next002	KAM3749	KAM3733	SARS2_r4_neg	I0111_R1.fastq.gz	I0111_R2.fastq.gz
I0112	NextSeq_Hi75	Next002	KAM3748	KAM3734	SARS2_r5_neg	I0112_R1.fastq.gz	I0112_R2.fastq.gz
I0113	NextSeq_Hi75	Next002	KAM3750	KAM3732	SARS2_r6_neg	I0113_R1.fastq.gz	I0113_R2.fastq.gz
I0114	NextSeq_Hi75	Next002	KAM3750	KAM3733	SARS2_r7_neg	I0114_R1.fastq.gz	I0114_R2.fastq.gz
I0115	NextSeq_Hi75	Next002	KAM3749	KAM3734	SARS2_r8_neg	I0115_R1.fastq.gz	I0115_R2.fastq.gz
I0116	NextSeq_Hi75	Next002	KAM3750	KAM3734	SARS2_r1	I0116_R1.fastq.gz	I0116_R2.fastq.gz
I0117	NextSeq_Hi75	Next002	KAM3748	KAM3735	SARS2_r2	I0117_R1.fastq.gz	I0117_R2.fastq.gz
I0118	NextSeq_Hi75	Next002	KAM3800	KAM3732	SARS2_r3	I0118_R1.fastq.gz	I0118_R2.fastq.gz
I0119	NextSeq_Hi75	Next002	KAM3800	KAM3735	SARS2_r4	I0119_R1.fastq.gz	I0119_R2.fastq.gz
I0120	NextSeq_Hi75	Next002	KAM3750	KAM3735	SARS2_r5	I0120_R1.fastq.gz	I0120_R2.fastq.gz
I0121	NextSeq_Hi75	Next002	KAM3800	KAM3734	SARS2_r6	I0121_R1.fastq.gz	I0121_R2.fastq.gz
I0122	NextSeq_Hi75	Next002	KAM3800	KAM3733	SARS2_r7	I0122_R1.fastq.gz	I0122_R2.fastq.gz
I0123	NextSeq_Hi75	Next002	KAM3749	KAM3735	SARS2_r8	I0123_R1.fastq.gz	I0123_R2.fastq.gz
I0124	NextSeq_Hi75	Next002	KAM3748	KAM3736	SARS1_r4_neg	I0124_R1.fastq.gz	I0124_R2.fastq.gz
I0125	NextSeq_Hi75	Next002	KAM3801	KAM3732	SARS1_r5_neg	I0125_R1.fastq.gz	I0125_R2.fastq.gz
I0126	NextSeq_Hi75	Next002	KAM3801	KAM3736	SARS1_r6_neg	I0126_R1.fastq.gz	I0126_R2.fastq.gz
I0127	NextSeq_Hi75	Next002	KAM3801	KAM3735	SARS1_r7_neg	I0127_R1.fastq.gz	I0127_R2.fastq.gz
I0128	NextSeq_Hi75	Next002	KAM3800	KAM3736	SARS1_r4	I0128_R1.fastq.gz	I0128_R2.fastq.gz
I0129	NextSeq_Hi75	Next002	KAM3801	KAM3734	SARS1_r5	I0129_R1.fastq.gz	I0129_R2.fastq.gz
I0130	NextSeq_Hi75	Next002	KAM3750	KAM3736	SARS1_r6	I0130_R1.fastq.gz	I0130_R2.fastq.gz
I0131	NextSeq_Hi75	Next002	KAM3801	KAM3733	SARS1_r7	I0131_R1.fastq.gz	I0131_R2.fastq.gz
I0134	NextSeq_Hi75	Next002	KAM3802	KAM3732	VSVG_r3_neg	I0134_R1.fastq.gz	I0134_R2.fastq.gz
I0135	NextSeq_Hi75	Next002	KAM3802	KAM3733	VSVG_r4_neg	I0135_R1.fastq.gz	I0135_R2.fastq.gz
I0137	NextSeq_Hi75	Next002	KAM3802	KAM3737	VSVG_r2_sel	I0137_R1.fastq.gz	I0137_R2.fastq.gz
I0138	NextSeq_Hi75	Next002	KAM3802	KAM3734	VSVG_r3_sel	I0138_R1.fastq.gz	I0138_R2.fastq.gz
I0139	NextSeq_Hi75	Next002	KAM3750	KAM3737	VSVG_r4_sel1	I0139_R1.fastq.gz	I0139_R2.fastq.gz
I0148	NextSeq_Hi75	Next002	KAM3802	KAM3738	VSVG_r2_neg2	I0148_R1.fastq.gz	I0148_R2.fastq.gz
I0149	NextSeq_Hi75	Next002	KAM3748	KAM3739	VSVG_r4_sel2	I0149_R1.fastq.gz	I0149_R2.fastq.gz
I0153	NextSeq_Hi75	Next003	KAM3748	KAM3733	ML_r1_neg	I0153_R1.fastq.gz	I0153_R2.fastq.gz
I0154	NextSeq_Hi75	Next003	KAM3748	KAM3734	ML_r2_neg	I0154_R1.fastq.gz	I0154_R2.fastq.gz
I0155	NextSeq_Hi75	Next003	KAM3748	KAM3735	ML_VSVG_r1_sel	I0155_R1.fastq.gz	I0155_R2.fastq.gz
I0156	NextSeq_Hi75	Next003	KAM3748	KAM3736	ML_VSVG_r2_sel	I0156_R1.fastq.gz	I0156_R2.fastq.gz
I0157	NextSeq_Hi75	Next003	KAM3748	KAM3737	ML_SARS1_r1_sel	I0157_R1.fastq.gz	I0157_R2.fastq.gz
I0158	NextSeq_Hi75	Next003	KAM3748	KAM3738	ML_SARS1_r2_sel	I0158_R1.fastq.gz	I0158_R2.fastq.gz
I0159	NextSeq_Hi75	Next003	KAM3748	KAM3739	ML_SARS2_r1_sel	I0159_R1.fastq.gz	I0159_R2.fastq.gz
I0160	NextSeq_Hi75	Next003	KAM3748	KAM3740	ML_SARS2_r2_sel	I0160_R1.fastq.gz	I0160_R2.fastq.gz
I0165	NextSeq_Hi75	Next003	KAM3749	KAM3733	ML_SARS1_r3_sel	I0165_R1.fastq.gz	I0165_R2.fastq.gz
I0166	NextSeq_Hi75	Next003	KAM3749	KAM3734	ML_SARS2_r3_sel	I0166_R1.fastq.gz	I0166_R2.fastq.gz
I0167	NextSeq_Hi75	Next003	KAM3749	KAM3735	ML_VSVG_r3_sel1	I0167_R1.fastq.gz	I0167_R2.fastq.gz
I0168	NextSeq_Hi75	Next003	KAM3749	KAM3736	ML_r34_neg	I0168_R1.fastq.gz	I0168_R2.fastq.gz
I0169	NextSeq_Hi75	Next003	KAM3749	KAM3737	ML_r3_neg	I0169_R1.fastq.gz	I0169_R2.fastq.gz
I0170	NextSeq_Hi75	Next003	KAM3749	KAM3738	ML_r4_neg	I0170_R1.fastq.gz	I0170_R2.fastq.gz
I0172	NextSeq_Hi75	Next003	KAM3749	KAM3740	ML_VSVG_r3_sel2	I0172_R1.fastq.gz	I0172_R2.fastq.gz
I0173	NextSeq_Hi75	Next003	KAM3749	KAM3741	ML_SARS1_r4_sel	I0173_R1.fastq.gz	I0173_R2.fastq.gz
I0174	NextSeq_Hi75	Next003	KAM3749	KAM3742	ML_SARS1_r5_sel	I0174_R1.fastq.gz	I0174_R2.fastq.gz
I0175	NextSeq_Hi75	Next003	KAM3749	KAM3743	ML_SARS2_r4_sel	I0175_R1.fastq.gz	I0175_R2.fastq.gz
I0176	NextSeq_Hi75	Next003	KAM3750	KAM3732	ML_SARS2_r5_sel	I0176_R1.fastq.gz	I0176_R2.fastq.gz
I0181	NextSeq_Hi75	Next003	KAM3750	KAM3737	ML_SARS1_r6_sel	I0181_R1.fastq.gz	I0181_R2.fastq.gz
I0182	NextSeq_Hi75	Next003	KAM3750	KAM3738	ML_SARS2_r6_sel	I0182_R1.fastq.gz	I0182_R2.fastq.gz
I0183	NextSeq_Hi75	Next003	KAM3750	KAM3739	ML_VSVG_r4_sel	I0183_R1.fastq.gz	I0183_R2.fastq.gz
I0192	NextSeq_Hi75	Next003	KAM4362	KAM4365	ML_VSVG_neg1	I0192_R1.fastq.gz	I0192_R2.fastq.gz
I0193	NextSeq_Hi75	Next003	KAM4363	KAM4365	ML_VSVG_neg2	I0193_R1.fastq.gz	I0193_R2.fastq.gz
I0710	NextSeq_Mid150(75pe)	Next011	KAM3748	NK080	ML_STIM1_r4_p_a1	I0710_R1.fastq.gz	I0710_R2.fastq.gz
I0711	NextSeq_Mid150(75pe)	Next011	KAM3749	NK080	ML_STIM1_r4_p_a2	I0711_R1.fastq.gz	I0711_R2.fastq.gz
I0712	NextSeq_Mid150(75pe)	Next011	KAM3750	NK080	ML_STIM1_r4_c_a1	I0712_R1.fastq.gz	I0712_R2.fastq.gz
I0713	NextSeq_Mid150(75pe)	Next011	KAM3800	NK080	ML_STIM1_r4_c_a2	I0713_R1.fastq.gz	I0713_R2.fastq.gz
I0714	NextSeq_Mid150(75pe)	Next011	KAM3801	NK080	ML_STIM1_r4_c_a3	I0714_R1.fastq.gz	I0714_R2.fastq.gz
I0715	NextSeq_Mid150(75pe)	Next011	KAM3802	NK080	ML_STIM1_r4_c_a4	I0715_R1.fastq.gz	I0715_R2.fastq.gz
I0716	NextSeq_Mid150(75pe)	Next011	KAM3748	NK081	ML_STIM1_r5_p_a1	I0716_R1.fastq.gz	I0716_R2.fastq.gz
I0717	NextSeq_Mid150(75pe)	Next011	KAM3749	NK081	ML_STIM1_r5_p_a2	I0717_R1.fastq.gz	I0717_R2.fastq.gz
I0718	NextSeq_Mid150(75pe)	Next011	KAM3750	NK081	ML_STIM1_r5_c_a1	I0718_R1.fastq.gz	I0718_R2.fastq.gz
I0719	NextSeq_Mid150(75pe)	Next011	KAM3800	NK081	ML_STIM1_r5_c_a2	I0719_R1.fastq.gz	I0719_R2.fastq.gz
I0720	NextSeq_Mid150(75pe)	Next011	KAM3801	NK081	ML_STIM1_r5_c_a3	I0720_R1.fastq.gz	I0720_R2.fastq.gz
I0721	NextSeq_Mid150(75pe)	Next011	KAM3802	NK081	ML_STIM1_r5_c_a4	I0721_R1.fastq.gz	I0721_R2.fastq.gz
NK-KLIB	MiSeq_500	AEZ020	KAM3793	NK073	ML_STIM1_plasmid	NK-KLIB_R1_001.fastq.gz	NK-KLIB_R2_001.fastq.gz
NK-R1	MiSeq_500	AEZ020	KAM3730	NK073	ML_STIM1_r1	NK-R1_R1_001.fastq.gz	NK-R1_R2_001.fastq.gz
NK-R2	MiSeq_500	AEZ020	KAM3730	NK073	ML_STIM1_r2	NK-R2_R1_001.fastq.gz	NK-R2_R2_001.fastq.gz
NK-R3	MiSeq_500	AEZ020	KAM3730	NK073	ML_STIM1_r3	NK-R3_R1_001.fastq.gz	NK-R3_R2_001.fastq.gz
